# Molecular hydrogen is an overlooked energy source for marine bacteria

**DOI:** 10.1101/2022.01.29.478295

**Authors:** Rachael Lappan, Guy Shelley, Zahra F. Islam, Pok Man Leung, Scott Lockwood, Philipp A. Nauer, Thanavit Jirapanjawat, Ya-Jou Chen, Adam J. Kessler, Timothy J. Williams, Ricardo Cavicchioli, Federico Baltar, Perran L.M. Cook, Sergio E. Morales, Chris Greening

## Abstract

Molecular hydrogen (H_2_) and carbon monoxide (CO) are supersaturated in seawater relative to the atmosphere and hence are readily accessible energy sources for marine microbial communities. Yet while marine CO oxidation is well-described, it is unknown whether seawater communities consume H_2_. Here we integrated genome-resolved metagenomics, biogeochemistry, thermodynamic modelling, and culture-based analysis to profile H_2_ and CO oxidation by marine bacteria. Based on analysis of 14 surface water samples, collected from three locations spanning tropical to subantarctic fronts, three uptake hydrogenase classes are prevalent in seawater and encoded by major marine families such as Rhodobacteraceae, Flavobacteriaceae, and Sphingomonadaceae. However, they are less abundant and widespread than carbon monoxide dehydrogenases. Consistently, microbial communities in surface waters slowly consumed H_2_ and rapidly consumed CO at environmentally relevant concentrations, with H_2_ oxidation most active in subantarctic waters. The cell-specific power from these processes exceed bacterial maintenance requirements and, for H_2_, can likely sustain growth of bacteria with low energy requirements. Concordantly, we show that the polar ultramicrobacterium *Sphingopyxis alaskensis* grows mixotrophically on H_2_ by expressing a group 2a [NiFe]-hydrogenase, providing the first demonstration of atmospheric H_2_ oxidation by a marine bacterium. Based on TARA Oceans metagenomes, genes for trace gas oxidation are globally distributed and are fourfold more abundant in deep compared to surface waters, highlighting that trace gases are important energy sources especially in energy-limited waters. Altogether, these findings show H_2_ is a significant energy source for marine communities and suggest that trace gases influence the ecology and biogeochemistry of oceans globally.
