## Supplementary material for "Molecular hydrogen is an overlooked energy source for marine bacteria": Table S2

### Sheet: Read summary
Sample Name	Description	Raw read pairs	High quality read pairs	Percentage high quality reads
SC6753	PPB Shore	17758621	17525089	98.685
SC6754	PPB Intermediate	21140753	20795064	98.3648
SC6755	PPB Bay centre	27495795	26927807	97.9343
SC6756	PPB Shore SML	25996209	25661689	98.7132
SC9736	Heron Shore	19933283	19619269	98.4247
SC9737	Heron Shore SML	17693834	15725038	88.873
SC9738	Munida Neritic 1	20261750	20063163	99.0199
SC9739	Munida Neritic 2	16144208	15937809	98.7215
SC9740	Munida STW 1	18740299	18527588	98.865
SC9741	Munida STW 2	16484800	15880840	96.3363
SC9742	Munida SAW 1	23013796	22584057	98.1327
SC9743	Munida SAW 2	14550561	14197021	97.5703
SC9744	Munida SAW 3	18487383	18144143	98.1434
SC9745	Munida SAW 4	24014074	23644436	98.4607
SC9746	Control	827868	98511	11.8994
